# Integrated protein-protein interaction and RNA interference screens reveal novel restriction and dependency factors for a tick-borne flavivirus in its human host

**DOI:** 10.1101/2022.11.03.514869

**Authors:** Marion Sourisseau, Yves Unterfinger, Manon Lemasson, Maxime Chazal, Ségolène Gracias, Gregory Caignard, François Piumi, Axel Grot, Sara Moutailler, Damien Vitour, Nolwenn Jouvenet, Muriel Coulpier, Sandrine A. Lacour, Jennifer Richardson

## Abstract

In Europe, tick-borne encephalitis virus (TBEV) is responsible for severe neurological disease in humans. Like other viruses, TBEV is an obligate intracellular life form whose survival requires subversion of metabolic processes and evasion of anti-viral pathways. This feat is achieved in no small part by binary interactions between dedicated viral proteins and host proteins. Such protein-protein interactions (PPI) constitute molecular determinants of critical pathobiologic traits of viruses, including host-range, zoonotic potential and virulence, and represent realistic targets for anti-viral therapies.

To shed light on the pathobiology of TBEV in human, we have resolved the network of PPI established with its human host by interaction proteomics. A high-throughput screen for virus-host PPI was performed involving the complete set of open reading frames of TBEV and the cDNA libraries of *Homo sapiens*, by means of yeast two-hybrid methodology. We have discovered a large set of virus-host protein-protein interactions concerning 42 different human proteins directly interacting with nine viral proteins. Many of these human interactors have never been linked in the literature to viral infection.

The functional significance of the host interactors in viral infection as viral dependency or restriction factors was then characterized *in vitro* by RNA interference, and their function inferred by bioinformatic analysis. Approximately 40% of the identified human proteins have a significative impact on TBEV viral replication. These are engaged in many biological processes, whose involvement in viral infection is expected for many, but enigmatic for some. Further work will be necessary to gain molecular understanding of how these biological processes support or restrict TBEV replication, and whether they constitute viral vulnerabilities that can be exploited therapeutically.
