## Supplemental Table 1 for "Integrated protein-protein interaction and RNA interference screens reveal novel restriction and dependency factors for a tick-borne flavivirus in its human host"

### Sheet: Sup_Table1
TBEV bait protein	H. sapiens prey protein	Uniprot Identifier	Description	Y2H	# Y2H clones	GR Virus	GR Host species	PPI Evidence
2K	UBQLN1	Q9UMX0	Ubiquilin-1 (Protein linking IAP with cytoskeleton 1) (PLIC-1) (hPLIC-1)	+	2	nt		Y2H
C	AGTRAP	Q6RW13	Type-1 angiotensin II receptor-associated protein (AT1 receptor-associated protein)	+	1	+		Y2H+GR
C	BRI3BP	Q8WY22	BRI3-binding protein (I3-binding protein) (Cervical cancer 1 proto-oncogene-binding protein KG19) (HCCRBP-1)	-	0	+		GR
M	LMNB1	P20700	Lamin-B1	+	8	nt		Y2H
NS1	ALX1	Q15699	ALX homeobox protein 1 (Cartilage homeoprotein 1) (CART-1)	+	1	-		Y2H
NS2B	RPS7	P62081	40S ribosomal protein S7 (Small ribosomal subunit protein eS7)	-	0	+		GR
NS2B	UBQLN1	Q9UMX0	Ubiquilin-1 (Protein linking IAP with cytoskeleton 1) (PLIC-1) (hPLIC-1)	+	5	nt		Y2H
NS2B	UBQLN4	Q9NRR5	Ubiquilin-4 (Ataxin-1 interacting ubiquitin-like protein) (A1Up) (Ataxin-1 ubiquitin-like-interacting protein A1U) (Connexin43-interacting protein of 75 kDa) (CIP75)	+	3	+		Y2H+GR
NS3	FHL2	Q14192	Four and a half LIM domains protein 2 (FHL-2) (LIM domain protein DRAL) (Skeletal muscle LIM-protein 3) (SLIM-3)	-	0	nt	+	GR
NS4A	PUM2	Q8TB72	Pumilio homolog 2 (Pumilio-2)	+	1	+		Y2H+GR
NS5	ACTN4	O43707	Alpha-actinin-4 (Non-muscle alpha-actinin 4)	+	2	+		Y2H+GR
NS5	CEP290	O15078	Centrosomal protein of 290 kDa (Cep290) (Bardet-Biedl syndrome 14 protein) (Cancer/testis antigen 87) (CT87) (Nephrocystin-6) (Tumor antigen se2-2)	-	0	nt		Y2H
NS5	GOPC	Q9HD26	Golgi-associated PDZ and coiled-coil motif-containing protein (CFTR-associated ligand) (Fused in glioblastoma) (PDZ protein interacting specifically with TC10) (PIST)	+	2	nt		Y2H
NS5	HIVEP1	P15822	Zinc finger protein 40 (Cirhin interaction protein) (CIRIP) (Gate keeper of apoptosis-activating protein) (GAAP) (Human immunodeficiency virus type I enhancer-binding protein 1) (HIV-EP1) …	-	0	+		GR
NS5	KIF15	Q9NS87	Kinesin-like protein KIF15 (Kinesin-like protein 2) (hKLP2) (Kinesin-like protein 7) (Serologically defined breast cancer antigen NY-BR-62)	+	18	nt		Y2H
NS5	LDOC1	O95751	Protein LDOC1 (Leucine zipper protein down-regulated in cancer cells)	+	3	nt		Y2H
NS5	MT-ND3	P03897	NADH-ubiquinone oxidoreductase chain 3 (EC 7.1.1.2) (NADH dehydrogenase subunit 3)	+	1	nt		Y2H
NS5	MYB	P10242	Transcriptional activator Myb (Proto-oncogene c-Myb)	-	0	+		GR
NS5	PICK1	Q9NRD5	PRKCA-binding protein (Protein interacting with C kinase 1) (Protein kinase C-alpha-binding protein)	-	0	nt	+	GR
NS5	PREP	P48147	Prolyl endopeptidase (PE) (EC 3.4.21.26) (Post-proline cleaving enzyme)	-	0	+		GR
NS5	REXO4	Q9GZR2	RNA exonuclease 4 (EC 3.1.-.-) (Exonuclease XPMC2) (Prevents mitotic catastrophe 2 protein homolog) (hPMC2)	+	1	+		Y2H+GR
NS5	RPL13A	P40429	60S ribosomal protein L13a (23 kDa highly basic protein) (Large ribosomal subunit protein uL13)	-	0	+		GR
NS5	RPL37A	P61513	60S ribosomal protein L37a (Large ribosomal subunit protein eL43)	+	1	+		Y2H+GR
NS5	SBNO1	A3KN83	Protein strawberry notch homolog 1 (Monocyte protein 3) (MOP-3)	+	1	+		Y2H+GR
NS5	SCRIB	Q14160	Protein scribble homolog (Scribble) (hScrib) (Protein LAP4)	+	27	nt		Y2H
NS5	SPAG5	Q96R06	Sperm-associated antigen 5 (Astrin) (Deepest) (Mitotic spindle-associated protein p126) (MAP126)	-	0	+		GR
NS5	SPDL1	Q96EA4	Protein Spindly (hSpindly) (Arsenite-related gene 1 protein) (Coiled-coil domain-containing protein 99) (Rhabdomyosarcoma antigen MU-RMS-40.4A) (Spindle apparatus coiled-coil domain-containing protein 1)	+	8	nt		Y2H
NS5	TCEB2	Q15370	Elongin-B (EloB) (Elongin 18 kDa subunit) (RNA polymerase II transcription factor SIII subunit B) (SIII p18) (Transcription elongation factor B polypeptide 2)	-	0	+		GR
NS5	TRIOBP	Q9H2D6	TRIO and F-actin-binding protein (Protein Tara) (Trio-associated repeat on actin)	-	0	nt	+	GR
NS5	TYK2	P29597	Non-receptor tyrosine-protein kinase TYK2 (EC 2.7.10.2)	-	0	nt	+	GR
prM'	APIP	Q96GX9	Methylthioribulose-1-phosphate dehydratase (MTRu-1-P dehydratase) (EC 4.2.1.109) (APAF1-interacting protein) (hAPIP)	+	1	+		Y2H+GR
prM'	DGKD	Q16760	Diacylglycerol kinase delta (DAG kinase delta) (EC 2.7.1.107) (130 kDa diacylglycerol kinase) (Diglyceride kinase delta) (DGK-delta)	-	0	+		GR
prM'	DNAJB4	Q9UDY4	DnaJ homolog subfamily B member 4 (Heat shock 40 kDa protein 1 homolog) (HSP40 homolog) (Heat shock protein 40 homolog) (Human liver DnaJ-like protein)	+	1	nt		Y2H
prM'	DYNLL1	P63167	Dynein light chain 1, cytoplasmic (8 kDa dynein light chain) (DLC8) (Dynein light chain LC8-type 1) (Protein inhibitor of neuronal nitric oxide synthase) (PIN)	+	6	nt		Y2H
prM'	DYNLL2	Q96FJ2	Dynein light chain 2, cytoplasmic (8 kDa dynein light chain b) (DLC8b) (Dynein light chain LC8-type 2)	+	29	nt		Y2H
prM'	DYNLT1	P63172	Dynein light chain Tctex-type 1 (Protein CW-1) (T-complex testis-specific protein 1 homolog)	+	7	nt		Y2H
prM'	FLNC	Q14315	Filamin-C (FLN-C) (FLNc) (ABP-280-like protein) (ABP-L) (Actin-binding-like protein) (Filamin-2) (Gamma-filamin)	-	0	nt	+	GR
prM'	L3MBTL3	Q96JM7	Lethal(3)malignant brain tumor-like protein 3 (H-l(3)mbt-like protein 3) (L(3)mbt-like protein 3) (L3mbt-like 3) (MBT-1)	+	3	nt		Y2H
prM'	RABIF	P47224	Guanine nucleotide exchange factor MSS4 (Rab-interacting factor)	+	44	nt		Y2H
prM'	REL	Q04864	Proto-oncogene c-Rel	-	0	nt		Y2H
prM'	SERTAD1	Q9UHV2	SERTA domain-containing protein 1 (CDK4-binding protein p34SEI1) (SEI-1) (p34(SEI-1)) (Transcriptional regulator interacting with the PHD-bromodomain 1) (TRIP-Br1)	+	1	nt		Y2H
prM'	SUV420H1	Q4FZB7	Histone-lysine N-methyltransferase KMT5B (Lysine N-methyltransferase 5B) (Lysine-specific methyltransferase 5B) (Suppressor of variegation 4-20 homolog 1) (Su(var)4-20 homolog 1) (Suv4-20h1) ...	-	0	+		GR
prM'	XAGE1B	Q9HD64	X antigen family member 1 (XAGE-1) (Cancer/testis antigen 12.1) (CT12.1) (G antigen family D member 2)	+	2	+		Y2H+GR
