## Supplemental Table 3 for "Integrated protein-protein interaction and RNA interference screens reveal novel restriction and dependency factors for a tick-borne flavivirus in its human host"

### Sheet: C
source	term_name	term_id	adjusted_p_value	negative_log10_of_adjusted_p_value	term_size	query_size	intersection_size	effective_domain_size	intersections
GO:BP	ERK1 and ERK2 cascade	GO:0070371	7.12544e-08	7.14719	320	11	7	21100	FGA AGT SRC CSK RAP1B ARRB2 MAPK1
GO:BP	regulation of MAPK cascade	GO:0043408	1.84261e-07	6.73457	664	11	8	21100	FGA AGT SRC CSK RAP1B ARRB2 MAPK1 KSR1
GO:BP	cellular response to angiotensin	GO:1904385	6.61567e-07	6.17943	25	11	4	21100	AGTRAP AGTR1 AGT SRC
GO:BP	MAPK cascade	GO:0000165	7.181e-07	6.14382	788	11	8	21100	FGA AGT SRC CSK RAP1B ARRB2 MAPK1 KSR1
GO:BP	response to angiotensin	GO:1990776	1.24081e-06	5.9063	29	11	4	21100	AGTRAP AGTR1 AGT SRC
GO:BP	response to nitrogen compound	GO:1901698	1.00392e-05	4.9983	1100	11	8	21100	AGTRAP AGTR1 AGT SRC CSK RAP1B ARRB2 MAPK1
GO:BP	cellular response to oxygen-containing compound	GO:1901701	1.58846e-05	4.79902	1166	11	8	21100	AGTRAP AGTR1 AGT SRC CSK RAP1B ARRB2 MAPK1
GO:BP	positive regulation of response to stimulus	GO:0048584	7.53211e-05	4.12308	2169	11	9	21100	AGTR1 FGA AGT SRC CSK RAP1B ARRB2 MAPK1 KSR1
GO:BP	regulation of vesicle-mediated transport	GO:0060627	0.000134869	3.87009	531	11	6	21100	FGA SRC CSK RAP1B ARRB2 MAPK1
GO:BP	response to endogenous stimulus	GO:0009719	0.000153318	3.81441	1557	11	8	21100	AGTRAP AGTR1 AGT SRC CSK RAP1B ARRB2 MAPK1
GO:BP	response to oxygen-containing compound	GO:1901700	0.000212991	3.67164	1624	11	8	21100	AGTRAP AGTR1 AGT SRC CSK RAP1B ARRB2 MAPK1
GO:BP	regulation of intracellular signal transduction	GO:1902531	0.00029186	3.53483	1691	11	8	21100	FGA AGT SRC CSK RAP1B ARRB2 MAPK1 KSR1
GO:BP	regulation of ERK1 and ERK2 cascade	GO:0070372	0.000303038	3.5185	297	11	5	21100	FGA SRC CSK RAP1B ARRB2
GO:BP	positive regulation of cell communication	GO:0010647	0.000319838	3.49507	1711	11	8	21100	FGA AGT SRC CSK RAP1B ARRB2 MAPK1 KSR1
GO:BP	positive regulation of signaling	GO:0023056	0.000325704	3.48718	1715	11	8	21100	FGA AGT SRC CSK RAP1B ARRB2 MAPK1 KSR1
GO:BP	regulation of transport	GO:0051049	0.000339245	3.46949	1724	11	8	21100	AGTR1 FGA AGT SRC CSK RAP1B ARRB2 MAPK1
GO:BP	intracellular signal transduction	GO:0035556	0.000408317	3.389	2629	11	9	21100	AGTR1 FGA AGT SRC CSK RAP1B ARRB2 MAPK1 KSR1
GO:BP	signal transduction	GO:0007165	0.00118714	2.9255	5957	11	11	21100	AGTRAP AGTR1 PITPNC1 FGA AGT SRC CSK RAP1B ARRB2 MAPK1 KSR1
GO:BP	modulation of chemical synaptic transmission	GO:0050804	0.00213656	2.67029	441	11	5	21100	AGT SRC RAP1B ARRB2 MAPK1
GO:BP	regulation of trans-synaptic signaling	GO:0099177	0.00216048	2.66545	442	11	5	21100	AGT SRC RAP1B ARRB2 MAPK1
GO:BP	regulation of MAP kinase activity	GO:0043405	0.00221817	2.65401	182	11	4	21100	AGT SRC CSK KSR1
GO:BP	signaling	GO:0023052	0.00285367	2.5446	6451	11	11	21100	AGTRAP AGTR1 PITPNC1 FGA AGT SRC CSK RAP1B ARRB2 MAPK1 KSR1
GO:BP	response to peptide	GO:1901652	0.00314121	2.5029	477	11	5	21100	AGTRAP AGTR1 AGT SRC CSK
GO:BP	cell communication	GO:0007154	0.00314385	2.50254	6508	11	11	21100	AGTRAP AGTR1 PITPNC1 FGA AGT SRC CSK RAP1B ARRB2 MAPK1 KSR1
GO:BP	positive regulation of signal transduction	GO:0009967	0.00322927	2.4909	1513	11	7	21100	FGA AGT SRC CSK RAP1B ARRB2 KSR1
GO:BP	maintenance of blood vessel diameter homeostasis by renin-angiotensin	GO:0002034	0.00324836	2.48834	5	11	2	21100	AGTR1 AGT
GO:BP	regulation of cell communication	GO:0010646	0.00325997	2.48679	3336	11	9	21100	AGTR1 FGA AGT SRC CSK RAP1B ARRB2 MAPK1 KSR1
GO:BP	regulation of signaling	GO:0023051	0.0033894	2.46988	3351	11	9	21100	AGTR1 FGA AGT SRC CSK RAP1B ARRB2 MAPK1 KSR1
GO:BP	regulation of response to external stimulus	GO:0032101	0.00410314	2.38688	950	11	6	21100	AGTR1 FGA AGT SRC ARRB2 MAPK1
GO:BP	cellular response to organic substance	GO:0071310	0.0042544	2.37116	2391	11	8	21100	AGTRAP AGTR1 AGT SRC CSK RAP1B ARRB2 MAPK1
GO:BP	aldosterone secretion	GO:0035932	0.00487115	2.31237	6	11	2	21100	AGTR1 AGT
GO:BP	regulation of aldosterone secretion	GO:2000858	0.00487115	2.31237	6	11	2	21100	AGTR1 AGT
GO:BP	cell-cell signaling	GO:0007267	0.00605319	2.21802	1661	11	7	21100	AGTR1 FGA AGT SRC RAP1B ARRB2 MAPK1
GO:BP	positive regulation of NAD(P)H oxidase activity	GO:0033864	0.00681768	2.16636	7	11	2	21100	AGTR1 AGT
GO:BP	regulation of plasma lipoprotein particle levels	GO:0097006	0.00744833	2.12794	70	11	3	21100	AGTR1 AGT CSK
GO:BP	cellular response to hormone stimulus	GO:0032870	0.00831321	2.08023	582	11	5	21100	AGTRAP AGTR1 AGT SRC CSK
GO:BP	circulatory system process	GO:0003013	0.00866729	2.06212	587	11	5	21100	AGTRAP AGTR1 FGA AGT SRC
GO:BP	positive regulation of DNA biosynthetic process	GO:2000573	0.00881039	2.055	74	11	3	21100	SRC ARRB2 MAPK1
GO:BP	vascular process in circulatory system	GO:0003018	0.00913894	2.0391	260	11	4	21100	AGTR1 FGA AGT SRC
GO:BP	regulation of tissue remodeling	GO:0034103	0.00917488	2.0374	75	11	3	21100	AGT SRC CSK
GO:BP	regulation of biological quality	GO:0065008	0.00935169	2.02911	3768	11	9	21100	AGTRAP AGTR1 FGA AGT SRC CSK RAP1B ARRB2 MAPK1
GO:BP	regulation of protein phosphorylation	GO:0001932	0.00945054	2.02454	1097	11	6	21100	AGT SRC CSK ARRB2 MAPK1 KSR1

### Sheet: prM
source	term_name	term_id	adjusted_p_value	negative_log10_of_adjusted_p_value	term_size	query_size	intersection_size	effective_domain_size	intersections
GO:BP	microtubule-based process	GO:0007017	1.108e-12	11.9555	904	11	11	21100	DYNLT1 DYNLL1 DYNLL2 DYNC1H1 DYNLRB1 DYNC1I2 DYNC1I1 PAFAH1B1 DYNC2H1 DYNLT3 DYNC1LI1
GO:BP	cytoskeleton-dependent intracellular transport	GO:0030705	3.62702e-05	4.44045	194	11	5	21100	DYNC1H1 DYNC1I2 DYNC1I1 PAFAH1B1 DYNC2H1
GO:BP	movement of cell or subcellular component	GO:0006928	5.31696e-05	4.27434	2085	11	9	21100	DYNLT1 DYNC1H1 DYNLRB1 DYNC1I2 DYNC1I1 PAFAH1B1 DYNC2H1 DYNLT3 DYNC1LI1
GO:BP	spindle localization	GO:0051653	0.00443729	2.35288	59	11	3	21100	DYNLT1 DYNC1H1 PAFAH1B1
GO:BP	positive regulation of cell cycle	GO:0045787	0.0284929	1.54526	347	11	4	21100	DYNC1H1 PAFAH1B1 DYNLT3 DYNC1LI1
GO:BP	lipid metabolic process	GO:0006629	1.89379e-09	8.72267	1392	10	10	21100	DGKD AGPAT4 CDS1 CDS2 DGAT2 GNPAT LCLAT1 MBOAT2 MOGAT1 MOGAT3
GO:BP	organophosphate metabolic process	GO:0019637	8.02958e-07	6.09531	943	10	8	21100	DGKD AGPAT4 CDS1 CDS2 DGAT2 GNPAT LCLAT1 MBOAT2
GO:BP	neutral lipid metabolic process	GO:0006638	0.000373102	3.42817	132	10	4	21100	DGKD DGAT2 MOGAT1 MOGAT3
GO:BP	organic substance biosynthetic process	GO:1901576	0.0029268	2.53361	5774	10	10	21100	DGKD AGPAT4 CDS1 CDS2 DGAT2 GNPAT LCLAT1 MBOAT2 MOGAT1 MOGAT3
GO:BP	biosynthetic process	GO:0009058	0.00339933	2.46861	5861	10	10	21100	DGKD AGPAT4 CDS1 CDS2 DGAT2 GNPAT LCLAT1 MBOAT2 MOGAT1 MOGAT3
GO:BP	phosphorus metabolic process	GO:0006793	0.00421036	2.37568	2803	10	8	21100	DGKD AGPAT4 CDS1 CDS2 DGAT2 GNPAT LCLAT1 MBOAT2
GO:BP	lipid storage	GO:0019915	0.00832048	2.07985	82	10	3	21100	CDS1 CDS2 DGAT2
GO:BP	monoacylglycerol metabolic process	GO:0046462	0.0229262	1.63967	14	10	2	21100	DGAT2 MOGAT3
GO:BP	polyol metabolic process	GO:0019751	0.0274633	1.56125	122	10	3	21100	DGAT2 MOGAT1 MOGAT3
GO:BP	activation of cysteine-type endopeptidase activity involved in apoptotic process by cytochrome c	GO:0008635	7.98047e-07	6.09797	7	7	3	21100	CYCS CASP9 APAF1
GO:BP	zymogen activation	GO:0031638	0.000898276	3.04659	63	7	3	21100	CYCS CASP9 APAF1
GO:BP	NIK/NF-kappaB signaling	GO:0038061	9.32238e-06	5.03047	148	11	5	21100	REL NFKBIA RELB NOD2 NFKB2
GO:BP	regulation of I-kappaB kinase/NF-kappaB signaling	GO:0043122	0.000142018	3.84766	255	11	5	21100	REL NOD2 NFKBIB TNIP2 CD40
GO:BP	cytoplasmic sequestering of protein	GO:0051220	0.000358235	3.44583	26	11	3	21100	NFKBIA NFKBIE NFKBIB
GO:BP	nucleobase-containing compound biosynthetic process	GO:0034654	0.000684482	3.16464	3984	11	10	21100	REL NFKBIA RELB NFKBIE NOD2 NFKBIB TNIP2 NFKB2 CD40 NKRF
GO:BP	regulation of nucleobase-containing compound metabolic process	GO:0019219	0.000800209	3.0968	4048	11	10	21100	REL NFKBIA RELB NFKBIE NOD2 NFKBIB TNIP2 NFKB2 CD40 NKRF
GO:BP	negative regulation of DNA-binding transcription factor activity	GO:0043433	0.00185424	2.73183	174	11	4	21100	NFKBIA NFKBIE NOD2 NFKBIB
GO:BP	regulation of DNA-binding transcription factor activity	GO:0051090	0.00199737	2.69954	435	11	5	21100	NFKBIA NFKBIE NOD2 NFKBIB CD40
GO:BP	positive regulation of I-kappaB kinase/NF-kappaB signaling	GO:0043123	0.00268833	2.57052	191	11	4	21100	REL NOD2 TNIP2 CD40
GO:BP	cellular response to lipopolysaccharide	GO:0071222	0.00370205	2.43156	207	11	4	21100	NFKBIA NOD2 NFKBIB TNIP2
GO:BP	biological process involved in interspecies interaction between organisms	GO:0044419	0.00600439	2.22153	1659	11	7	21100	REL NFKBIA RELB NOD2 NFKBIB TNIP2 CD40
GO:BP	intracellular signal transduction	GO:0035556	0.00879888	2.05557	2629	11	8	21100	REL NFKBIA RELB NOD2 NFKBIB TNIP2 NFKB2 CD40
GO:BP	exocytic process	GO:0140029	3.60034e-05	4.44366	74	10	4	21100	RAB10 RAB3A RAB8A RAB8B
GO:BP	organelle localization by membrane tethering	GO:0140056	4.23154e-05	4.3735	77	10	4	21100	RAB10 RAB3A RAB8A RAB8B
GO:BP	membrane docking	GO:0022406	6.6265e-05	4.17872	86	10	4	21100	RAB10 RAB3A RAB8A RAB8B
GO:BP	Golgi vesicle transport	GO:0048193	0.000196575	3.70647	310	10	5	21100	RABIF RAB10 RAB1B RAB8A RAB8B
GO:BP	macromolecule localization	GO:0033036	0.000367949	3.43421	3125	10	9	21100	RABIF RAB10 RAB19 RAB1B RAB3A RAB43 RAB8A RAB8B RASSF5
GO:BP	nitrogen compound transport	GO:0071705	0.000718838	3.14337	2233	10	8	21100	RABIF RAB10 RAB19 RAB1B RAB3A RAB43 RAB8A RAB8B
GO:BP	membrane fusion	GO:0061025	0.000912439	3.0398	165	10	4	21100	RABIF RAB3A RAB8A RAB8B
GO:BP	Golgi vesicle fusion to target membrane	GO:0048210	0.00151544	2.81946	4	10	2	21100	RAB8A RAB8B
GO:BP	vesicle-mediated transport	GO:0016192	0.00177043	2.75192	1604	10	7	21100	RABIF RAB10 RAB1B RAB3A RAB43 RAB8A RAB8B
GO:BP	regulation of exocytosis	GO:0017157	0.00229909	2.63844	208	10	4	21100	RAB10 RAB3A RAB8A RAB8B
GO:BP	endomembrane system organization	GO:0010256	0.00334037	2.47621	550	10	5	21100	RAB10 RAB1B RAB3A RAB43 RAB8A
GO:BP	cellular localization	GO:0051641	0.00770647	2.11314	3031	10	8	21100	RAB10 RAB19 RAB1B RAB3A RAB43 RAB8A RAB8B RASSF5
GO:BP	protein localization to plasma membrane	GO:0072659	0.00791399	2.1016	284	10	4	21100	RAB10 RAB3A RAB8A RAB8B
GO:BP	actin filament-based process	GO:0030029	4.31731e-05	4.36479	804	11	7	21100	FLNC MYOZ1 MYOZ2 PHLDB2 SGCD XIRP1 XIRP2
GO:BP	muscle structure development	GO:0061061	0.000340072	3.46843	621	11	6	21100	FLNC MYOZ1 MYOZ2 SGCD SGCG XIRP2
GO:BP	cellular component assembly involved in morphogenesis	GO:0010927	0.000340813	3.46748	114	11	4	21100	FLNC MYOZ1 MYOZ2 PHLDB2
GO:BP	muscle organ development	GO:0007517	0.000566832	3.24655	337	11	5	21100	MYOZ1 MYOZ2 SGCD SGCG XIRP2
GO:BP	actin cytoskeleton organization	GO:0030036	0.000779364	3.10826	715	11	6	21100	FLNC MYOZ1 MYOZ2 PHLDB2 XIRP1 XIRP2
GO:BP	muscle tissue development	GO:0060537	0.00122666	2.91127	394	11	5	21100	MYOZ1 MYOZ2 SGCD SGCG XIRP2
GO:BP	supramolecular fiber organization	GO:0097435	0.00127881	2.89319	778	11	6	21100	FLNC MYOZ1 MYOZ2 PHLDB2 XIRP1 XIRP2
GO:BP	skeletal muscle fiber adaptation	GO:0043503	0.00194957	2.71006	4	11	2	21100	MYOZ1 MYOZ2
GO:BP	regulation of cell cycle	GO:0051726	0.00189536	2.72231	1089	6	5	21100	SERTAD1 CCNA2 CDK4 CDKN2A XIAP
GO:BP	regulation of cyclin-dependent protein serine/threonine kinase activity	GO:0000079	0.00268762	2.57063	113	6	3	21100	SERTAD1 CCNA2 CDKN2A
GO:BP	G2/M transition of mitotic cell cycle	GO:0000086	0.00779576	2.10814	161	6	3	21100	CCNA2 CDK4 CDKN2A
GO:BP	negative regulation of RNA biosynthetic process	GO:1902679	1.00477e-05	4.99793	1297	10	8	21100	L3MBTL3 BCLAF1 E2F1 L3MBTL4 PRMT2 RBPJ SAMD13 SFMBT1
GO:BP	protein folding	GO:0006457	2.07701e-11	10.6826	214	11	8	21100	DNAJB4 AHSA1 DNAJA2 DNAJA4 DNAJB1 DNAJB5 GRPEL1 HSPH1
GO:BP	chaperone cofactor-dependent protein refolding	GO:0051085	1.64293e-06	5.78438	31	11	4	21100	DNAJB4 DNAJB1 DNAJB5 HSPH1
GO:BP	response to unfolded protein	GO:0006986	0.000733985	3.13431	138	11	4	21100	DNAJB4 DNAJB1 DNAJB5 HSPH1
GO:BP	response to topologically incorrect protein	GO:0035966	0.00129378	2.88814	159	11	4	21100	DNAJB4 DNAJB1 DNAJB5 HSPH1
GO:BP	response to temperature stimulus	GO:0009266	0.00212261	2.67313	180	11	4	21100	DNAJB4 DNAJA2 DNAJA4 DNAJB1

### Sheet: M
source	term_name	term_id	adjusted_p_value	negative_log10_of_adjusted_p_value	term_size	query_size	intersection_size	effective_domain_size	intersections
GO:BP	nuclear envelope organization	GO:0006998	3.97905e-13	12.4002	59	11	7	21100	LMNB1 LMNA SUN2 SUN1 BANF1 EMD LEMD3
GO:BP	nucleus organization	GO:0006997	7.35752e-13	12.1333	142	11	8	21100	LMNB1 LMNA SUN2 SUN1 BANF1 EMD SYNE1 LEMD3
GO:BP	endomembrane system organization	GO:0010256	4.10753e-08	7.38642	550	11	8	21100	LMNB1 LMNA SUN2 SUN1 BANF1 EMD SYNE1 LEMD3
GO:BP	nuclear matrix organization	GO:0043578	1.38687e-07	6.85796	3	11	3	21100	SUN2 SUN1 SYNE1
GO:BP	membrane organization	GO:0061024	5.33071e-05	4.27321	829	11	7	21100	LMNB1 LMNA SUN2 SUN1 BANF1 EMD LEMD3
GO:BP	nuclear migration	GO:0007097	0.000183512	3.73634	21	11	3	21100	SUN2 SUN1 SYNE2
GO:BP	nucleus localization	GO:0051647	0.000402899	3.3948	27	11	3	21100	SUN2 SUN1 SYNE2
GO:BP	centrosome localization	GO:0051642	0.000750245	3.1248	33	11	3	21100	SUN2 SUN1 SYNE2
GO:BP	microtubule organizing center localization	GO:0061842	0.000822616	3.0848	34	11	3	21100	SUN2 SUN1 SYNE2
GO:BP	glial cell migration	GO:0008347	0.00302254	2.51963	52	11	3	21100	SUN2 SUN1 SYNE2
GO:BP	telencephalon cell migration	GO:0022029	0.00466951	2.33073	60	11	3	21100	SUN2 SUN1 SYNE2
GO:BP	forebrain cell migration	GO:0021885	0.00541416	2.26647	63	11	3	21100	SUN2 SUN1 SYNE2
GO:BP	maintenance of protein location in cell	GO:0032507	0.0059519	2.22534	65	11	3	21100	SUN2 SUN1 SYNE1
GO:BP	chromosome attachment to the nuclear envelope	GO:0097240	0.00681768	2.16636	7	11	2	21100	LMNA SUN1

### Sheet: NS2B
source	term_name	term_id	adjusted_p_value	negative_log10_of_adjusted_p_value	term_size	query_size	intersection_size	effective_domain_size	intersections
GO:BP	cellular macromolecule catabolic process	GO:0044265	1.89262e-10	9.72294	1152	12	11	21100	UBQLN4 UBQLN1 RPS27A UBA52 PSMD4 PSMD2 RAD23A UBE4B UBC RAD23B VCP
GO:BP	proteolysis	GO:0006508	2.33917e-08	7.63094	1787	12	11	21100	UBQLN4 UBQLN1 RPS27A UBA52 PSMD4 PSMD2 RAD23A UBE4B UBC RAD23B VCP
GO:BP	catabolic process	GO:0009056	1.18147e-06	5.92758	2559	12	11	21100	UBQLN4 UBQLN1 RPS27A UBA52 PSMD4 PSMD2 RAD23A UBE4B UBC RAD23B VCP
GO:BP	regulation of protein catabolic process	GO:0042176	5.37886e-05	4.26931	404	12	6	21100	UBQLN4 UBQLN1 PSMD2 RAD23A RAD23B VCP
GO:BP	regulation of cellular protein catabolic process	GO:1903362	0.000294118	3.53148	264	12	5	21100	UBQLN4 UBQLN1 RAD23A RAD23B VCP
GO:BP	cellular protein metabolic process	GO:0044267	0.00128923	2.88967	4882	12	11	21100	UBQLN4 UBQLN1 RPS27A UBA52 PSMD4 PSMD2 RAD23A UBE4B UBC RAD23B VCP
GO:BP	protein ubiquitination	GO:0016567	0.00422813	2.37385	849	12	6	21100	UBQLN1 RPS27A UBA52 UBE4B UBC VCP
GO:BP	protein metabolic process	GO:0019538	0.00451071	2.34575	5487	12	11	21100	UBQLN4 UBQLN1 RPS27A UBA52 PSMD4 PSMD2 RAD23A UBE4B UBC RAD23B VCP
GO:BP	autophagosome maturation	GO:0097352	0.00490013	2.30979	55	12	3	21100	UBQLN4 UBQLN1 VCP
GO:BP	cellular macromolecule metabolic process	GO:0044260	0.00766346	2.11558	5766	12	11	21100	UBQLN4 UBQLN1 RPS27A UBA52 PSMD4 PSMD2 RAD23A UBE4B UBC RAD23B VCP
GO:BP	ribosomal small subunit biogenesis	GO:0042274	5.62008e-05	4.25026	73	11	4	21100	RPS7 NOB1 NOL11 DDX52
GO:BP	translational initiation	GO:0006413	0.000560054	3.25177	129	11	4	21100	EIF1AD EIF2D EIF3J MCTS1
GO:BP	ribosome disassembly	GO:0032790	0.00908765	2.04155	8	11	2	21100	EIF2D MCTS1
GO:BP	rRNA metabolic process	GO:0016072	0.00970749	2.01289	264	11	4	21100	RPS7 NOB1 NOL11 DDX52

### Sheet: NS3
source	term_name	term_id	adjusted_p_value	negative_log10_of_adjusted_p_value	term_size	query_size	intersection_size	effective_domain_size	intersections
GO:BP	response to lipid	GO:0033993	7.97493e-05	4.09827	879	11	7	21100	FOXO1 CTNNB1 SIRT1 BRCA1 ESR1 AR TRAF6
GO:BP	intracellular receptor signaling pathway	GO:0030522	0.000168778	3.77268	264	11	5	21100	SIRT1 BRCA1 ESR1 AR TRAF6
GO:BP	regulation of cell death	GO:0010941	0.000182368	3.73905	1592	11	8	21100	FHL2 FOXO1 CTNNB1 SIRT1 BRCA1 ESR1 AR TRAF6
GO:BP	tube development	GO:0035295	0.000276893	3.55769	1054	11	7	21100	CTNNB1 SIRT1 BRCA1 ESR1 EPCAM AR TRAF6
GO:BP	intracellular signal transduction	GO:0035556	0.000408317	3.389	2629	11	9	21100	FHL2 FOXO1 CTNNB1 TTN SIRT1 BRCA1 ESR1 AR TRAF6
GO:BP	regulation of gene expression	GO:0010468	0.000447653	3.34906	5452	11	11	21100	FHL2 FOXO1 CTNNB1 TTN SIRT1 BRCA1 GRB7 ESR1 EPCAM AR TRAF6
GO:BP	regulation of macromolecule biosynthetic process	GO:0010556	0.000592799	3.22709	3926	11	10	21100	FHL2 FOXO1 CTNNB1 SIRT1 BRCA1 GRB7 ESR1 EPCAM AR TRAF6
GO:BP	apoptotic process	GO:0006915	0.000624924	3.20417	1865	11	8	21100	FHL2 FOXO1 CTNNB1 SIRT1 BRCA1 ESR1 AR TRAF6
GO:BP	regulation of nitrogen compound metabolic process	GO:0051171	0.000668187	3.1751	5654	11	11	21100	FHL2 FOXO1 CTNNB1 TTN SIRT1 BRCA1 GRB7 ESR1 EPCAM AR TRAF6
GO:BP	tissue development	GO:0009888	0.000848394	3.0714	1940	11	8	21100	FHL2 CTNNB1 TTN SIRT1 ESR1 EPCAM AR TRAF6
GO:BP	positive regulation of epithelial cell proliferation involved in prostate gland development	GO:0060769	0.000975063	3.01097	3	11	2	21100	CTNNB1 AR
GO:BP	regulation of biosynthetic process	GO:0009889	0.00100914	2.99605	4145	11	10	21100	FHL2 FOXO1 CTNNB1 SIRT1 BRCA1 GRB7 ESR1 EPCAM AR TRAF6
GO:BP	signal transduction	GO:0007165	0.00118714	2.9255	5957	11	11	21100	FHL2 FOXO1 CTNNB1 TTN SIRT1 BRCA1 GRB7 ESR1 EPCAM AR TRAF6
GO:BP	cell death	GO:0008219	0.00142248	2.84695	2074	11	8	21100	FHL2 FOXO1 CTNNB1 SIRT1 BRCA1 ESR1 AR TRAF6
GO:BP	system development	GO:0048731	0.00148882	2.82716	4313	11	10	21100	FHL2 FOXO1 CTNNB1 TTN SIRT1 BRCA1 ESR1 EPCAM AR TRAF6
GO:BP	regulation of DNA-binding transcription factor activity	GO:0051090	0.00199737	2.69954	435	11	5	21100	CTNNB1 SIRT1 ESR1 AR TRAF6
GO:BP	tube morphogenesis	GO:0035239	0.00220552	2.65649	854	11	6	21100	CTNNB1 SIRT1 BRCA1 ESR1 AR TRAF6
GO:BP	genitalia development	GO:0048806	0.00222083	2.65348	47	11	3	21100	CTNNB1 ESR1 AR
GO:BP	negative regulation of apoptotic process	GO:0043066	0.00244145	2.61235	869	11	6	21100	FHL2 FOXO1 CTNNB1 SIRT1 BRCA1 AR
GO:BP	signaling	GO:0023052	0.00285367	2.5446	6451	11	11	21100	FHL2 FOXO1 CTNNB1 TTN SIRT1 BRCA1 GRB7 ESR1 EPCAM AR TRAF6
GO:BP	regulation of morphogenesis of a branching structure	GO:0060688	0.00302254	2.51963	52	11	3	21100	CTNNB1 ESR1 AR
GO:BP	cell communication	GO:0007154	0.00314385	2.50254	6508	11	11	21100	FHL2 FOXO1 CTNNB1 TTN SIRT1 BRCA1 GRB7 ESR1 EPCAM AR TRAF6
GO:BP	cellular response to indole-3-methanol	GO:0071681	0.00324836	2.48834	5	11	2	21100	CTNNB1 BRCA1
GO:BP	positive regulation of cell population proliferation	GO:0008284	0.00360274	2.44337	929	11	6	21100	CTNNB1 SIRT1 ESR1 EPCAM AR TRAF6
GO:BP	response to endogenous stimulus	GO:0009719	0.00391786	2.40695	1557	11	7	21100	FHL2 FOXO1 CTNNB1 SIRT1 BRCA1 ESR1 AR
GO:BP	positive regulation of macromolecule metabolic process	GO:0010604	0.00453005	2.3439	3465	11	9	21100	FOXO1 CTNNB1 TTN SIRT1 BRCA1 ESR1 EPCAM AR TRAF6
GO:BP	negative regulation of response to stimulus	GO:0048585	0.00468701	2.3291	1599	11	7	21100	FHL2 FOXO1 CTNNB1 SIRT1 BRCA1 ESR1 AR
GO:BP	negative regulation of cellular process	GO:0048523	0.00473891	2.32432	4856	11	10	21100	FHL2 FOXO1 CTNNB1 SIRT1 BRCA1 GRB7 ESR1 EPCAM AR TRAF6
GO:BP	regulation of histone H4-K16 acetylation	GO:2000618	0.00487115	2.31237	6	11	2	21100	SIRT1 BRCA1
GO:BP	response to oxygen-containing compound	GO:1901700	0.00520264	2.28378	1624	11	7	21100	FOXO1 CTNNB1 SIRT1 BRCA1 ESR1 AR TRAF6
GO:BP	regulation of morphogenesis of an epithelium	GO:1905330	0.0059519	2.22534	65	11	3	21100	CTNNB1 ESR1 AR
GO:BP	regulation of cell population proliferation	GO:0042127	0.00598012	2.22329	1658	11	7	21100	FOXO1 CTNNB1 SIRT1 ESR1 EPCAM AR TRAF6
GO:BP	transcription, DNA-templated	GO:0006351	0.00599533	2.22219	3579	11	9	21100	FHL2 FOXO1 CTNNB1 SIRT1 BRCA1 ESR1 EPCAM AR TRAF6
GO:BP	detection of muscle stretch	GO:0035995	0.00681768	2.16636	7	11	2	21100	CTNNB1 TTN
GO:BP	regulation of intracellular signal transduction	GO:1902531	0.00682631	2.16581	1691	11	7	21100	FHL2 FOXO1 CTNNB1 SIRT1 ESR1 AR TRAF6
GO:BP	cellular response to lipid	GO:0071396	0.00770467	2.11325	573	11	5	21100	SIRT1 BRCA1 ESR1 AR TRAF6
GO:BP	regulation of intracellular steroid hormone receptor signaling pathway	GO:0033143	0.00845562	2.07285	73	11	3	21100	SIRT1 BRCA1 AR
GO:BP	regulation of I-kappaB kinase/NF-kappaB signaling	GO:0043122	0.00846342	2.07245	255	11	4	21100	CTNNB1 SIRT1 ESR1 TRAF6
GO:BP	regulation of RNA metabolic process	GO:0051252	0.00903531	2.04406	3753	11	9	21100	FHL2 FOXO1 CTNNB1 SIRT1 BRCA1 ESR1 EPCAM AR TRAF6
GO:BP	positive regulation of metabolic process	GO:0009893	0.00952437	2.02116	3776	11	9	21100	FOXO1 CTNNB1 TTN SIRT1 BRCA1 ESR1 EPCAM AR TRAF6
GO:BP	circulatory system development	GO:0072359	0.00955059	2.01997	1099	11	6	21100	FHL2 FOXO1 CTNNB1 TTN SIRT1 BRCA1

### Sheet: NS4A
source	term_name	term_id	adjusted_p_value	negative_log10_of_adjusted_p_value	term_size	query_size	intersection_size	effective_domain_size	intersections
GO:BP	regulation of RNA stability	GO:0043487	7.05e-17	16.1517	201	11	10	21100	PUM2 NANOS1 DAZL FMR1 NANOS2 BOLL NANOS3 CNOT7 CNOT8 CNOT6L
GO:BP	regulation of cellular amide metabolic process	GO:0034248	4.72e-16	15.3257	449	11	11	21100	PUM2 NANOS1 DAZL FMR1 NANOS2 BOLL NANOS3 CNOT7 CNOT8 LSM14A CNOT6L
GO:BP	regulation of cellular macromolecule biosynthetic process	GO:2000112	1.06e-15	14.9732	483	11	11	21100	PUM2 NANOS1 DAZL FMR1 NANOS2 BOLL NANOS3 CNOT7 CNOT8 LSM14A CNOT6L
GO:BP	regulation of mRNA metabolic process	GO:1903311	9.65e-15	14.0156	326	11	10	21100	PUM2 NANOS1 DAZL FMR1 NANOS2 BOLL NANOS3 CNOT7 CNOT8 CNOT6L
GO:BP	nucleobase-containing compound catabolic process	GO:0034655	2.09e-13	12.6798	442	11	10	21100	PUM2 NANOS1 DAZL FMR1 NANOS2 BOLL NANOS3 CNOT7 CNOT8 CNOT6L
GO:BP	peptide metabolic process	GO:0006518	9.8e-13	12.0089	894	11	11	21100	PUM2 NANOS1 DAZL FMR1 NANOS2 BOLL NANOS3 CNOT7 CNOT8 LSM14A CNOT6L
GO:BP	post-transcriptional regulation of gene expression	GO:0010608	1.01e-11	10.9958	1104	11	11	21100	PUM2 NANOS1 DAZL FMR1 NANOS2 BOLL NANOS3 CNOT7 CNOT8 LSM14A CNOT6L
GO:BP	negative regulation of cellular amide metabolic process	GO:0034249	1.02e-11	10.9922	196	11	8	21100	NANOS1 FMR1 NANOS2 NANOS3 CNOT7 CNOT8 LSM14A CNOT6L
GO:BP	negative regulation of cellular macromolecule biosynthetic process	GO:2000113	1.02e-11	10.9922	196	11	8	21100	NANOS1 FMR1 NANOS2 NANOS3 CNOT7 CNOT8 LSM14A CNOT6L
GO:BP	cellular amide metabolic process	GO:0043603	1.86e-11	10.7295	1167	11	11	21100	PUM2 NANOS1 DAZL FMR1 NANOS2 BOLL NANOS3 CNOT7 CNOT8 LSM14A CNOT6L
GO:BP	cellular macromolecule biosynthetic process	GO:0034645	1.94e-11	10.7131	1171	11	11	21100	PUM2 NANOS1 DAZL FMR1 NANOS2 BOLL NANOS3 CNOT7 CNOT8 LSM14A CNOT6L
GO:BP	negative regulation of gene expression	GO:0010629	5.25e-10	9.27975	1579	11	11	21100	PUM2 NANOS1 DAZL FMR1 NANOS2 BOLL NANOS3 CNOT7 CNOT8 LSM14A CNOT6L
GO:BP	regulation of catabolic process	GO:0009894	8.3e-10	9.08095	1009	11	10	21100	PUM2 NANOS1 DAZL FMR1 NANOS2 BOLL NANOS3 CNOT7 CNOT8 CNOT6L
GO:BP	positive regulation of mRNA metabolic process	GO:1903313	2.06e-08	7.68624	123	11	6	21100	NANOS1 NANOS2 NANOS3 CNOT7 CNOT8 CNOT6L
GO:BP	regulation of cellular protein metabolic process	GO:0032268	4.63e-08	7.33465	2370	11	11	21100	PUM2 NANOS1 DAZL FMR1 NANOS2 BOLL NANOS3 CNOT7 CNOT8 LSM14A CNOT6L
GO:BP	regulation of protein metabolic process	GO:0051246	9.76e-08	7.01058	2536	11	11	21100	PUM2 NANOS1 DAZL FMR1 NANOS2 BOLL NANOS3 CNOT7 CNOT8 LSM14A CNOT6L
GO:BP	mRNA metabolic process	GO:0016071	1.77681e-06	5.75036	2179	11	10	21100	PUM2 NANOS1 DAZL FMR1 NANOS2 BOLL NANOS3 CNOT7 CNOT8 CNOT6L
GO:BP	catabolic process	GO:0009056	8.73349e-06	5.05881	2559	11	10	21100	PUM2 NANOS1 DAZL FMR1 NANOS2 BOLL NANOS3 CNOT7 CNOT8 CNOT6L
GO:BP	regulation of macromolecule biosynthetic process	GO:0010556	1.20386e-05	4.91942	3926	11	11	21100	PUM2 NANOS1 DAZL FMR1 NANOS2 BOLL NANOS3 CNOT7 CNOT8 LSM14A CNOT6L
GO:BP	regulation of biosynthetic process	GO:0009889	2.18884e-05	4.65979	4145	11	11	21100	PUM2 NANOS1 DAZL FMR1 NANOS2 BOLL NANOS3 CNOT7 CNOT8 LSM14A CNOT6L
GO:BP	cellular protein metabolic process	GO:0044267	0.000132706	3.87711	4882	11	11	21100	PUM2 NANOS1 DAZL FMR1 NANOS2 BOLL NANOS3 CNOT7 CNOT8 LSM14A CNOT6L
GO:BP	P-body assembly	GO:0033962	0.000183512	3.73634	21	11	3	21100	CNOT7 LSM14A CNOT6L
GO:BP	regulation of RNA metabolic process	GO:0051252	0.000380925	3.41916	3753	11	10	21100	PUM2 NANOS1 DAZL FMR1 NANOS2 BOLL NANOS3 CNOT7 CNOT8 CNOT6L
GO:BP	regulation of biological quality	GO:0065008	0.00039614	3.40215	3768	11	10	21100	PUM2 NANOS1 DAZL FMR1 NANOS2 BOLL NANOS3 CNOT7 CNOT8 CNOT6L
GO:BP	regulation of gene expression	GO:0010468	0.000447653	3.34906	5452	11	11	21100	PUM2 NANOS1 DAZL FMR1 NANOS2 BOLL NANOS3 CNOT7 CNOT8 LSM14A CNOT6L
GO:BP	regulation of nitrogen compound metabolic process	GO:0051171	0.000668187	3.1751	5654	11	11	21100	PUM2 NANOS1 DAZL FMR1 NANOS2 BOLL NANOS3 CNOT7 CNOT8 LSM14A CNOT6L
GO:BP	positive regulation of cellular process	GO:0048522	0.000712401	3.14728	5687	11	11	21100	PUM2 NANOS1 DAZL FMR1 NANOS2 BOLL NANOS3 CNOT7 CNOT8 LSM14A CNOT6L
GO:BP	cellular macromolecule metabolic process	GO:0044260	0.000829254	3.08131	5766	11	11	21100	PUM2 NANOS1 DAZL FMR1 NANOS2 BOLL NANOS3 CNOT7 CNOT8 LSM14A CNOT6L
GO:BP	biosynthetic process	GO:0009058	0.000992711	3.00318	5861	11	11	21100	PUM2 NANOS1 DAZL FMR1 NANOS2 BOLL NANOS3 CNOT7 CNOT8 LSM14A CNOT6L
GO:BP	negative regulation of biological process	GO:0048519	0.00102104	2.99096	5876	11	11	21100	PUM2 NANOS1 DAZL FMR1 NANOS2 BOLL NANOS3 CNOT7 CNOT8 LSM14A CNOT6L
GO:BP	RNA phosphodiester bond hydrolysis, exonucleolytic	GO:0090503	0.00157456	2.80284	42	11	3	21100	CNOT7 CNOT8 CNOT6L
GO:BP	positive regulation of biological process	GO:0048518	0.0019237	2.71586	6224	11	11	21100	PUM2 NANOS1 DAZL FMR1 NANOS2 BOLL NANOS3 CNOT7 CNOT8 LSM14A CNOT6L
GO:BP	positive regulation of cellular metabolic process	GO:0031325	0.00274795	2.56099	3271	11	9	21100	NANOS1 DAZL FMR1 NANOS2 BOLL NANOS3 CNOT7 CNOT8 CNOT6L
GO:BP	organonitrogen compound metabolic process	GO:1901564	0.00282942	2.5483	6446	11	11	21100	PUM2 NANOS1 DAZL FMR1 NANOS2 BOLL NANOS3 CNOT7 CNOT8 LSM14A CNOT6L
GO:BP	negative regulation of cellular process	GO:0048523	0.00473891	2.32432	4856	11	10	21100	NANOS1 DAZL FMR1 NANOS2 BOLL NANOS3 CNOT7 CNOT8 LSM14A CNOT6L

### Sheet: NS5
source	term_name	term_id	adjusted_p_value	negative_log10_of_adjusted_p_value	term_size	query_size	intersection_size	effective_domain_size	intersections
GO:BP	cytoplasmic translation	GO:0002181	6.8869e-16	15.162	157	10	9	21100	RPL13A RPL37A RPS27A UBA52 RPL8 RPS5 RPL4 RPL14 RPL27
GO:BP	cellular macromolecule biosynthetic process	GO:0034645	3.34077e-10	9.47615	1171	10	10	21100	RPL13A RPL37A RPS27A UBA52 RPL8 RPS5 RPL4 CTNNB1 RPL14 RPL27
GO:BP	peptide metabolic process	GO:0006518	5.09195e-09	8.29312	894	10	9	21100	RPL13A RPL37A RPS27A UBA52 RPL8 RPS5 RPL4 RPL14 RPL27
GO:BP	cellular amide metabolic process	GO:0043603	5.58866e-08	7.25269	1167	10	9	21100	RPL13A RPL37A RPS27A UBA52 RPL8 RPS5 RPL4 RPL14 RPL27
GO:BP	cellular protein metabolic process	GO:0044267	0.000545738	3.26302	4882	10	10	21100	RPL13A RPL37A RPS27A UBA52 RPL8 RPS5 RPL4 CTNNB1 RPL14 RPL27
GO:BP	cellular macromolecule metabolic process	GO:0044260	0.00288647	2.53963	5766	10	10	21100	RPL13A RPL37A RPS27A UBA52 RPL8 RPS5 RPL4 CTNNB1 RPL14 RPL27
GO:BP	biosynthetic process	GO:0009058	0.00339933	2.46861	5861	10	10	21100	RPL13A RPL37A RPS27A UBA52 RPL8 RPS5 RPL4 CTNNB1 RPL14 RPL27
GO:BP	organonitrogen compound metabolic process	GO:1901564	0.00880809	2.05512	6446	10	10	21100	RPL13A RPL37A RPS27A UBA52 RPL8 RPS5 RPL4 CTNNB1 RPL14 RPL27
GO:BP	cilium organization	GO:0044782	4.67557e-15	14.3302	386	10	10	21100	CEP290 B9D2 CC2D2A CEP162 MKS1 TCTN1 TCTN2 TMEM107 TMEM17 TMEM216
GO:BP	organelle assembly	GO:0070925	2.3749e-11	10.6244	900	10	10	21100	CEP290 B9D2 CC2D2A CEP162 MKS1 TCTN1 TCTN2 TMEM107 TMEM17 TMEM216
GO:BP	protein localization to ciliary transition zone	GO:1904491	4.00139e-09	8.39779	9	10	4	21100	CC2D2A TCTN1 TCTN2 TMEM107
GO:BP	cell projection organization	GO:0030030	4.73008e-09	8.32513	1525	10	10	21100	CEP290 B9D2 CC2D2A CEP162 MKS1 TCTN1 TCTN2 TMEM107 TMEM17 TMEM216
GO:BP	smoothened signaling pathway	GO:0007224	3.94323e-06	5.40415	142	10	5	21100	CC2D2A MKS1 TCTN1 TCTN2 TMEM17
GO:BP	protein localization to cilium	GO:0061512	2.87161e-05	4.54188	70	10	4	21100	CC2D2A TCTN1 TCTN2 TMEM107
GO:BP	organelle organization	GO:0006996	5.38963e-05	4.26844	3874	10	10	21100	CEP290 B9D2 CC2D2A CEP162 MKS1 TCTN1 TCTN2 TMEM107 TMEM17 TMEM216
GO:BP	epithelial tube formation	GO:0072175	0.00048618	3.3132	141	10	4	21100	CEP290 CC2D2A MKS1 TCTN1
GO:BP	cellular component biogenesis	GO:0044085	0.000494348	3.30597	4834	10	10	21100	CEP290 B9D2 CC2D2A CEP162 MKS1 TCTN1 TCTN2 TMEM107 TMEM17 TMEM216
GO:BP	embryonic morphogenesis	GO:0048598	0.00550392	2.25933	609	10	5	21100	CEP290 CC2D2A MKS1 TCTN1 TMEM107
GO:BP	protein ubiquitination	GO:0016567	0.000375829	3.42501	849	9	6	21100	TCEB2 KLHDC3 LRRC41 NEURL2 TULP4 ZSWIM8
GO:BP	negative regulation of RNA biosynthetic process	GO:1902679	7.88932e-07	6.10296	1297	11	9	21100	MYB HES1 LMO1 MAF PAX5 SKI SPI1 TAL1 ZFHX3
GO:BP	transcription by RNA polymerase II	GO:0006366	1.60438e-07	6.79469	2653	11	11	21100	MYB CEBPE FLI1 HES1 LMO1 MAF PAX5 SKI SPI1 TAL1 ZFHX3
GO:BP	positive regulation of macromolecule metabolic process	GO:0010604	3.04121e-06	5.51695	3465	11	11	21100	MYB CEBPE FLI1 HES1 LMO1 MAF PAX5 SKI SPI1 TAL1 ZFHX3
GO:BP	regulation of macromolecule biosynthetic process	GO:0010556	1.20386e-05	4.91942	3926	11	11	21100	MYB CEBPE FLI1 HES1 LMO1 MAF PAX5 SKI SPI1 TAL1 ZFHX3
GO:BP	nucleobase-containing compound biosynthetic process	GO:0034654	1.41489e-05	4.84928	3984	11	11	21100	MYB CEBPE FLI1 HES1 LMO1 MAF PAX5 SKI SPI1 TAL1 ZFHX3
GO:BP	regulation of nucleobase-containing compound metabolic process	GO:0019219	1.68636e-05	4.77305	4048	11	11	21100	MYB CEBPE FLI1 HES1 LMO1 MAF PAX5 SKI SPI1 TAL1 ZFHX3
GO:BP	regulation of biosynthetic process	GO:0009889	2.18884e-05	4.65979	4145	11	11	21100	MYB CEBPE FLI1 HES1 LMO1 MAF PAX5 SKI SPI1 TAL1 ZFHX3
GO:BP	animal organ development	GO:0048513	0.000198977	3.7012	3513	11	10	21100	MYB CEBPE FLI1 HES1 MAF PAX5 SKI SPI1 TAL1 ZFHX3
GO:BP	negative regulation of cellular metabolic process	GO:0031324	0.000268244	3.57147	2506	11	9	21100	MYB HES1 LMO1 MAF PAX5 SKI SPI1 TAL1 ZFHX3
GO:BP	regulation of gene expression	GO:0010468	0.000447653	3.34906	5452	11	11	21100	MYB CEBPE FLI1 HES1 LMO1 MAF PAX5 SKI SPI1 TAL1 ZFHX3
GO:BP	regulation of nitrogen compound metabolic process	GO:0051171	0.000668187	3.1751	5654	11	11	21100	MYB CEBPE FLI1 HES1 LMO1 MAF PAX5 SKI SPI1 TAL1 ZFHX3
GO:BP	positive regulation of cellular process	GO:0048522	0.000712401	3.14728	5687	11	11	21100	MYB CEBPE FLI1 HES1 LMO1 MAF PAX5 SKI SPI1 TAL1 ZFHX3
GO:BP	stem cell population maintenance	GO:0019827	0.000755531	3.12175	139	11	4	21100	HES1 SKI SPI1 TAL1
GO:BP	maintenance of cell number	GO:0098727	0.000800034	3.09689	141	11	4	21100	HES1 SKI SPI1 TAL1
GO:BP	biosynthetic process	GO:0009058	0.000992711	3.00318	5861	11	11	21100	MYB CEBPE FLI1 HES1 LMO1 MAF PAX5 SKI SPI1 TAL1 ZFHX3
GO:BP	cellular developmental process	GO:0048869	0.00110606	2.95622	4184	11	10	21100	MYB CEBPE FLI1 HES1 MAF PAX5 SKI SPI1 TAL1 ZFHX3
GO:BP	positive regulation of biological process	GO:0048518	0.0019237	2.71586	6224	11	11	21100	MYB CEBPE FLI1 HES1 LMO1 MAF PAX5 SKI SPI1 TAL1 ZFHX3
GO:BP	regulation of histone modification	GO:0031056	0.00217	2.66354	181	11	4	21100	MYB PAX5 SKI SPI1
GO:BP	hemopoiesis	GO:0030097	0.00297578	2.5264	899	11	6	21100	MYB CEBPE FLI1 HES1 SPI1 TAL1
GO:BP	negative regulation of histone modification	GO:0031057	0.00302254	2.51963	52	11	3	21100	PAX5 SKI SPI1
GO:BP	regulation of hematopoietic progenitor cell differentiation	GO:1901532	0.00378686	2.42172	56	11	3	21100	MYB HES1 SPI1
GO:BP	regulation of cell differentiation	GO:0045595	0.00380068	2.42014	1550	11	7	21100	MYB HES1 MAF SKI SPI1 TAL1 ZFHX3
GO:BP	skeletal system development	GO:0001501	0.00551054	2.25881	535	11	5	21100	FLI1 MAF PAX5 SKI TAL1
GO:BP	negative regulation of metabolic process	GO:0009892	0.00586616	2.23165	3570	11	9	21100	MYB HES1 LMO1 MAF PAX5 SKI SPI1 TAL1 ZFHX3
GO:BP	electron transport chain	GO:0022900	1.87301e-15	14.7275	175	10	9	21100	MT-ND3 NDUFA1 NDUFC1 NDUFB1 NDUFB2 MT-ND4L MT-ND6 NDUFV3 NDUFAF1
GO:BP	ATP metabolic process	GO:0046034	1.2992e-13	12.8863	278	10	9	21100	MT-ND3 NDUFA1 NDUFC1 NDUFB1 NDUFB2 MT-ND4L MT-ND6 NDUFV3 NDUFAF1
GO:BP	NADH dehydrogenase complex assembly	GO:0010257	1.5593e-13	12.8071	60	10	7	21100	NDUFA1 NDUFC1 NDUFB1 NDUFB2 MT-ND6 TMEM126B NDUFAF1
GO:BP	mitochondrial respiratory chain complex assembly	GO:0033108	4.79076e-12	11.3196	96	10	7	21100	NDUFA1 NDUFC1 NDUFB1 NDUFB2 MT-ND6 TMEM126B NDUFAF1
GO:BP	generation of precursor metabolites and energy	GO:0006091	2.73558e-11	10.563	501	10	9	21100	MT-ND3 NDUFA1 NDUFC1 NDUFB1 NDUFB2 MT-ND4L MT-ND6 NDUFV3 NDUFAF1
GO:BP	mitochondrion organization	GO:0007005	8.30196e-07	6.08082	528	10	7	21100	NDUFA1 NDUFC1 NDUFB1 NDUFB2 MT-ND6 TMEM126B NDUFAF1
GO:BP	receptor signaling pathway via JAK-STAT	GO:0007259	9.92633e-18	17.0032	166	11	10	21100	HES1 TYK2 IFNAR1 JAK1 SOCS1 IFNAR2 IL10RB JAK2 IL10RA IL23R SOCS3
GO:BP	regulation of receptor signaling pathway via JAK-STAT	GO:0046425	1.99213e-11	10.7007	101	11	7	21100	TYK2 SOCS1 IL10RB JAK2 IL10RA IL23R SOCS3
GO:BP	innate immune response	GO:0045087	2.18828e-06	5.6599	907	11	8	21100	TYK2 IFNAR1 JAK1 SOCS1 IL12RB1 IFNAR2 JAK2 IL23R
GO:BP	regulation of NK T cell activation	GO:0051133	2.28314e-05	4.64147	11	11	3	21100	TYK2 JAK2 IL23R
GO:BP	type I interferon signaling pathway	GO:0060337	2.88886e-05	4.53927	62	11	4	21100	TYK2 IFNAR1 JAK1 IFNAR2
GO:BP	NK T cell activation	GO:0051132	3.95518e-05	4.40283	13	11	3	21100	TYK2 JAK2 IL23R
GO:BP	regulation of leukocyte cell-cell adhesion	GO:1903037	0.000542292	3.26577	334	11	5	21100	TYK2 SOCS1 IL12RB1 JAK2 IL23R
GO:BP	cell-cell adhesion	GO:0098609	0.00325613	2.4873	913	11	6	21100	TYK2 JAK1 SOCS1 IL12RB1 JAK2 IL23R
GO:BP	cellular response to interleukin-12	GO:0071349	0.00487115	2.31237	6	11	2	21100	IL12RB1 JAK2
GO:BP	response to interleukin-12	GO:0070671	0.00681768	2.16636	7	11	2	21100	IL12RB1 JAK2
GO:BP	regulation of peptidyl-tyrosine phosphorylation	GO:0050730	0.00846342	2.07245	255	11	4	21100	SOCS1 JAK2 IL23R SOCS3
GO:BP	microtubule-based process	GO:0007017	3.46925e-05	4.45976	904	10	7	21100	KIF15 KIF27 KIF21B NUMA1 TPX2 DCTN6 DCTN3
GO:BP	mitotic spindle organization	GO:0007052	0.000319485	3.49555	127	10	4	21100	KIF15 NUMA1 TPX2 DCTN6
GO:BP	regulation of mitotic spindle organization	GO:0060236	0.000938022	3.02779	40	10	3	21100	KIF15 NUMA1 TPX2
GO:BP	cell cycle	GO:0007049	2.30587e-07	6.63716	1774	11	10	21100	SPDL1 BOD1 BUB1B BOD1L1 ZWILCH SKA1 SKA3 BOD1L2 SKA2 CENPF
GO:BP	mitotic cell cycle	GO:0000278	2.16926e-06	5.66369	906	11	8	21100	SPDL1 BOD1 BUB1B ZWILCH SKA1 SKA3 SKA2 CENPF
GO:BP	mitotic spindle checkpoint signaling	GO:0071174	4.28557e-06	5.36799	39	11	4	21100	SPDL1 BUB1B ZWILCH CENPF
GO:BP	negative regulation of chromosome segregation	GO:0051985	7.75081e-06	5.11065	45	11	4	21100	SPDL1 BUB1B ZWILCH CENPF
GO:BP	negative regulation of nuclear division	GO:0051784	1.90509e-05	4.72009	56	11	4	21100	SPDL1 BUB1B ZWILCH CENPF
GO:BP	sister chromatid segregation	GO:0000819	4.43986e-05	4.35263	202	11	5	21100	SPDL1 BOD1 BUB1B ZWILCH CENPF
GO:BP	regulation of chromosome segregation	GO:0051983	0.000170482	3.76832	96	11	4	21100	SPDL1 BUB1B ZWILCH CENPF
GO:BP	negative regulation of phosphoprotein phosphatase activity	GO:0032515	0.000358235	3.44583	26	11	3	21100	BOD1 BOD1L1 BOD1L2
GO:BP	regulation of nuclear division	GO:0051783	0.000800034	3.09689	141	11	4	21100	SPDL1 BUB1B ZWILCH CENPF
GO:BP	negative regulation of protein dephosphorylation	GO:0035308	0.000822616	3.0848	34	11	3	21100	BOD1 BOD1L1 BOD1L2
GO:BP	cell cycle checkpoint signaling	GO:0000075	0.00189711	2.72191	175	11	4	21100	SPDL1 BUB1B ZWILCH CENPF
GO:BP	organelle fission	GO:0048285	0.00395704	2.40263	500	11	5	21100	SPDL1 BOD1 BUB1B ZWILCH CENPF
GO:BP	negative regulation of mitotic cell cycle	GO:0045930	0.00665774	2.17667	240	11	4	21100	SPDL1 BUB1B ZWILCH CENPF
GO:BP	metaphase plate congression	GO:0051310	0.00713115	2.14684	69	11	3	21100	SPDL1 BOD1 CENPF
GO:BP	cell division	GO:0051301	9.52743e-06	5.02102	646	11	7	21100	SPAG5 AURKA CLASP1 KIF2B KNSTRN MAPRE1 ORC6
GO:BP	microtubule-based process	GO:0007017	9.66953e-05	4.01459	904	11	7	21100	SPAG5 AURKA CLASP1 DYNLL1 KIF2B KNSTRN MAPRE1
GO:BP	microtubule cytoskeleton organization	GO:0000226	0.000370171	3.4316	630	11	6	21100	SPAG5 AURKA CLASP1 KIF2B KNSTRN MAPRE1
GO:BP	attachment of spindle microtubules to kinetochore	GO:0008608	0.00146251	2.8349	41	11	3	21100	SPAG5 KNSTRN MAPRE1
GO:BP	nuclear division	GO:0000280	0.00246448	2.60827	454	11	5	21100	SPAG5 AURKA CLASP1 KNSTRN MAPRE1
GO:BP	organelle fission	GO:0048285	0.00395704	2.40263	500	11	5	21100	SPAG5 AURKA CLASP1 KNSTRN MAPRE1
GO:BP	protein localization to cytoskeleton	GO:0044380	0.00421287	2.37542	58	11	3	21100	SPAG5 AURKA MAPRE1
GO:BP	regulation of microtubule-based process	GO:0032886	0.00859546	2.06573	256	11	4	21100	SPAG5 AURKA CLASP1 MAPRE1
GO:BP	cell cycle	GO:0007049	0.00941222	2.02631	1774	11	7	21100	SPAG5 AURKA CLASP1 KIF2B KNSTRN MAPRE1 RPTOR
GO:BP	actin filament-based process	GO:0030029	8.42218e-07	6.07458	804	11	8	21100	ACTN4 ALMS1 MICALL2 MYOZ2 NPHS1 PDLIM1 SYNPO ZYX
GO:BP	supramolecular fiber organization	GO:0097435	3.44215e-05	4.46317	778	11	7	21100	ALMS1 MICALL2 MYOZ2 NPHS1 PDLIM1 SYNPO ZYX
GO:BP	actomyosin structure organization	GO:0031032	3.81809e-05	4.41815	196	11	5	21100	ALMS1 MYOZ2 PDLIM1 SYNPO ZYX
GO:BP	cytoskeleton organization	GO:0007010	8.93168e-05	4.04907	1453	11	8	21100	ACTN4 ALMS1 MICALL2 MYOZ2 NPHS1 PDLIM1 SYNPO ZYX
GO:BP	cell cycle	GO:0007049	0.00337046	2.47231	1774	5	5	21100	TRIOBP ANLN PPP1CB PPP1R12A TERF1
GO:BP	cell division	GO:0051301	0.00342552	2.46527	646	5	4	21100	TRIOBP ANLN PPP1CB TERF1
GO:BP	actin filament-based process	GO:0030029	8.42218e-07	6.07458	804	11	8	21100	ACTN4 ALMS1 MICALL2 MYOZ2 NPHS1 PDLIM1 SYNPO ZYX
GO:BP	supramolecular fiber organization	GO:0097435	3.44215e-05	4.46317	778	11	7	21100	ALMS1 MICALL2 MYOZ2 NPHS1 PDLIM1 SYNPO ZYX
GO:BP	actomyosin structure organization	GO:0031032	3.81809e-05	4.41815	196	11	5	21100	ALMS1 MYOZ2 PDLIM1 SYNPO ZYX
GO:BP	cytoskeleton organization	GO:0007010	8.93168e-05	4.04907	1453	11	8	21100	ACTN4 ALMS1 MICALL2 MYOZ2 NPHS1 PDLIM1 SYNPO ZYX
GO:BP	response to acidic pH	GO:0010447	0.00023213	3.63428	29	9	3	21100	ASIC1 ASIC2 ASIC3
GO:BP	response to pH	GO:0009268	0.00096084	3.01735	46	9	3	21100	ASIC1 ASIC2 ASIC3
GO:BP	sensory perception of taste	GO:0050909	0.0031573	2.50068	68	9	3	21100	ASIC1 ASIC2 ASIC3
GO:BP	positive regulation of circadian rhythm	GO:0042753	0.00553473	2.2569	18	5	2	21100	BTRC FBXW11
GO:BP	morphogenesis of a polarized epithelium	GO:0001738	0.00036551	3.4371	116	11	4	21100	SCRIB FAT1 VANGL1 VANGL2
GO:BP	establishment of cell polarity	GO:0030010	0.000945308	3.02443	147	11	4	21100	SCRIB CRTAM FAT1 LLGL2
GO:BP	establishment or maintenance of cell polarity	GO:0007163	0.00524639	2.28014	226	11	4	21100	SCRIB CRTAM FAT1 LLGL2
GO:BP	cell-cell signaling	GO:0007267	0.00605319	2.21802	1661	11	7	21100	SCRIB ARHGEF7 FAT1 LATS1 MCC VANGL1 VANGL2
GO:BP	ribosome biogenesis	GO:0042254	0.000563178	3.24935	304	6	4	21100	REXO4 NOP58 PPAN RRP8
GO:BP	ncRNA metabolic process	GO:0034660	0.00678763	2.16828	568	6	4	21100	REXO4 NOP58 PPAN RRP8
GO:BP	regulation of anion channel activity	GO:0010359	0.0113486	1.94506	10	10	2	21100	GOPC,CFTR

### Sheet: 2k
source	term_name	term_id	adjusted_p_value	negative_log10_of_adjusted_p_value	term_size	query_size	intersection_size	effective_domain_size	intersections
GO:BP	cellular macromolecule catabolic process	GO:0044265	1.89262e-10	9.72294	1152	12	11	21100	UBQLN4,UBQLN1,RPS27A,UBA52,PSMD4,PSMD2,RAD23A,UBE4B,UBC,RAD23B,VCP
GO:BP	proteolysis	GO:0006508	2.33917e-08	7.63094	1787	12	11	21100	UBQLN4,UBQLN1,RPS27A,UBA52,PSMD4,PSMD2,RAD23A,UBE4B,UBC,RAD23B,VCP
GO:BP	catabolic process	GO:0009056	1.18147e-06	5.92758	2559	12	11	21100	UBQLN4,UBQLN1,RPS27A,UBA52,PSMD4,PSMD2,RAD23A,UBE4B,UBC,RAD23B,VCP
GO:BP	regulation of protein catabolic process	GO:0042176	5.37886e-05	4.26931	404	12	6	21100	UBQLN4,UBQLN1,PSMD2,RAD23A,RAD23B,VCP
GO:BP	regulation of cellular protein catabolic process	GO:1903362	0.000294118	3.53148	264	12	5	21100	UBQLN4,UBQLN1,RAD23A,RAD23B,VCP
GO:BP	cellular protein metabolic process	GO:0044267	0.00128923	2.88967	4882	12	11	21100	UBQLN4,UBQLN1,RPS27A,UBA52,PSMD4,PSMD2,RAD23A,UBE4B,UBC,RAD23B,VCP
GO:BP	protein ubiquitination	GO:0016567	0.00422813	2.37385	849	12	6	21100	UBQLN1,RPS27A,UBA52,UBE4B,UBC,VCP
GO:BP	protein metabolic process	GO:0019538	0.00451071	2.34575	5487	12	11	21100	UBQLN4,UBQLN1,RPS27A,UBA52,PSMD4,PSMD2,RAD23A,UBE4B,UBC,RAD23B,VCP
GO:BP	autophagosome maturation	GO:0097352	0.00490013	2.30979	55	12	3	21100	UBQLN4,UBQLN1,VCP
GO:BP	cellular macromolecule metabolic process	GO:0044260	0.00766346	2.11558	5766	12	11	21100	UBQLN4,UBQLN1,RPS27A,UBA52,PSMD4,PSMD2,RAD23A,UBE4B,UBC,RAD23B,VCP
