## Supplemental Table 4 for "Integrated protein-protein interaction and RNA interference screens reveal novel restriction and dependency factors for a tick-borne flavivirus in its human host"

### Sheet: Cherry-pick siRNA Library Plate
Pool Catalog Number	Duplex Catalog Number	Gene Symbol	GENE ID	Gene Accession	GI Number	Sequence
M-015374-01	D-015374-03	AGTRAP	57085	NM_001040195	93588497	GGGCUGCAUUGUAUUCUCA
M-015374-01	D-015374-04	AGTRAP	57085	NM_001040195	93588497	GCACAUCAGCAUCUUCUAC
M-015374-01	D-015374-17	AGTRAP	57085	NM_001040195	93588497	GAGCACAGCAUUAAAGUUU
M-015374-01	D-015374-18	AGTRAP	57085	NM_001040195	93588497	UCAAGAUGCCCGAGGGUAC
M-012333-01	D-012333-01	ALX1	8092	NM_006982	154813200	GGAACGUUAUGGCCAAAUA
M-012333-01	D-012333-03	ALX1	8092	NM_006982	154813200	UGGAUGAACUUGGGGAUAA
M-012333-01	D-012333-04	ALX1	8092	NM_006982	154813200	GCCAAUAUUUCAUGGGCCA
M-012333-01	D-012333-17	ALX1	8092	NM_006982	154813200	CCGAAUGUCUCCCGUGAAA
M-008475-01	D-008475-01	APIP	51074	NM_015957	166235185	ACAAGGAGCAUCCAAGAUA
M-008475-01	D-008475-02	APIP	51074	NM_015957	166235185	GAAGACAUGUUUGUUUGUG
M-008475-01	D-008475-03	APIP	51074	NM_015957	166235185	CAUGAAUGCUUACACAAUG
M-008475-01	D-008475-17	APIP	51074	NM_015957	166235185	CUUGAAGCAUGGCGAUGAA
M-017153-00	D-017153-01	BRI3BP	140707	NM_080626	40548423	GCUCUUGGAUGUUCUUGGA
M-017153-00	D-017153-02	BRI3BP	140707	NM_080626	40548423	GAGUGGAUAUGUUCGUGGA
M-017153-00	D-017153-03	BRI3BP	140707	NM_080626	40548423	GCGUGUACAUCCUGCACAA
M-017153-00	D-017153-04	BRI3BP	140707	NM_080626	40548423	CCAACCUGUCCCAGUAUUU
M-014590-01	D-014590-01	CEP290	80184	NM_025114	109255233	GAUGAAAGCUCAAGAAGUG
M-014590-01	D-014590-02	CEP290	80184	NM_025114	109255233	ACUAUGAGCUUAUCCAAUA
M-014590-01	D-014590-03	CEP290	80184	NM_025114	109255233	AAAUUAAGAUGCUCACCGA
M-014590-01	D-014590-04	CEP290	80184	NM_025114	109255233	GAGUAUAUGGUUUAGAAGA
M-006713-03	D-006713-02	DGKD	8527	NM_003648	25777595	CAGCGAGGAUUCCGAGGUA
M-006713-03	D-006713-04	DGKD	8527	NM_003648	25777595	GGUGGAGCGUCAUGGCAUA
M-006713-03	D-006713-06	DGKD	8527	NM_003648	25777595	GCAGGAAGCUCAUCUUGUG
M-006713-03	D-006713-09	DGKD	8527	NM_003648	25777595	UCAGUCGCCUGUUAAUUAA
M-015678-00	D-015678-01	DNAJB4	11080	NM_007034	24431959	GGAGAAGAAUUAUUGGAUA
M-015678-00	D-015678-02	DNAJB4	11080	NM_007034	24431959	GAAGAGAUAUAUAGUGGUU
M-015678-00	D-015678-03	DNAJB4	11080	NM_007034	24431959	CGCAGAAGCUUAUGAAGUA
M-015678-00	D-015678-04	DNAJB4	11080	NM_007034	24431959	UUGUGUGGCUGCUCAAUUA
M-005281-02	D-005281-01	DYNLL1	8655	NM_003746	83267869	GGACAUGUCGGAAGAGAUG
M-005281-02	D-005281-03	DYNLL1	8655	NM_003746	83267869	GCUCAUAUCAAGAAGGAAU
M-005281-02	D-005281-04	DYNLL1	8655	NM_003746	83267869	CCGAAAGGCCGUGAUCAAA
M-005281-02	D-005281-18	DYNLL1	8655	NM_003746	83267869	GUACUAGUUUGUCGUGGUU
M-006493-01	D-006493-01	DYNLL2	140735	NM_080677	18087854	CAAAGCACUUCAUCUAUUU
M-006493-01	D-006493-02	DYNLL2	140735	NM_080677	18087854	GGACAUUGCUGCCUAUAUC
M-006493-01	D-006493-03	DYNLL2	140735	NM_080677	18087854	GGAAGGCAGUGAUCAAGAA
M-006493-01	D-006493-05	DYNLL2	140735	NM_080677	18087854	CCAUGGAGAAGUACAAUAU
M-019964-00	D-019964-01	DYNLT1	6993	NM_006519	5730084	GAAGUGAGCAACAUUGUAA
M-019964-00	D-019964-02	DYNLT1	6993	NM_006519	5730084	CAUCGUGACCUGUGUAAUU
M-019964-00	D-019964-03	DYNLT1	6993	NM_006519	5730084	GGACAGCUCUACUGACGGG
M-019964-00	D-019964-04	DYNLT1	6993	NM_006519	5730084	AAAGUGAACCAGUGGACCA
M-012376-02	D-012376-01	ELOB = TCEBP	6923	NM_207013	46276892	GUACAAGGAUGACCAACUC
M-012376-02	D-012376-07	ELOB = TCEBP	6923	NM_207013	46276892	CCAGAGCUGCCCGAUGUGA
M-012376-02	D-012376-20	ELOB = TCEBP	6923	NM_207013	46276892	CCUUUGAGGCCCUGUGCAU
M-012376-02	D-012376-21	ELOB = TCEBP	6923	NM_207013	46276892	CAGUCAAACAGCACGGCCA
M-015862-00	D-015862-01	FHL2	2274	NM_001450	21361123	GAAACUCACUGGUGGACAA
M-015862-00	D-015862-02	FHL2	2274	NM_001450	21361123	GAACGGCAGUGGCAUAACG
M-015862-00	D-015862-03	FHL2	2274	NM_001450	21361123	GCAGUGCGUUCAGUGCAAA
M-015862-00	D-015862-04	FHL2	2274	NM_001450	21361123	GCGAUGACUUUGCCUACUG
M-011272-01	D-011272-01	FLNC	2318	NM_001458	116805321	GAACAAGCAUUCUCUGUGA
M-011272-01	D-011272-02	FLNC	2318	NM_001458	116805321	GGGCAGAGCUCGAUGUGGA
M-011272-01	D-011272-03	FLNC	2318	NM_001458	116805321	UGACAAGGAUCGCACCUAU
M-011272-01	D-011272-04	FLNC	2318	NM_001458	116805321	GAACCAUGACGGUACCUUU
M-020464-01	D-020464-01	GOPC	57120	NM_001017408	62868212	GGCCUUGGCAUUUCAAUUA
M-020464-01	D-020464-02	GOPC	57120	NM_001017408	62868212	GGACAUCGUUACCGUUUGU
M-020464-01	D-020464-03	GOPC	57120	NM_001017408	62868212	UGACGGUGCUUCAAAAUUA
M-020464-01	D-020464-04	GOPC	57120	NM_001017408	62868212	AAGCGGACAUCACUUAUGA
M-019647-01	D-019647-01	HIVEP1	3096	NM_002114	116805341	UAAGAAACCUAGCAUGUUA
M-019647-01	D-019647-02	HIVEP1	3096	NM_002114	116805341	GAGCGGAUAUCGAAGCUUA
M-019647-01	D-019647-03	HIVEP1	3096	NM_002114	116805341	GCGCUGAUCCUGCCAAAUU
M-019647-01	D-019647-04	HIVEP1	3096	NM_002114	116805341	GCUCUAAAUUUGUCGUUAU
M-015411-00	D-015411-01	IFNAR2	3455	NM_000874	46488933	GGUGAAAUUUCCAUCUAUU
M-015411-00	D-015411-02	IFNAR2	3455	NM_000874	46488933	CAGAGGGAAUUGUUAAGAA
M-015411-00	D-015411-03	IFNAR2	3455	NM_000874	46488933	GAGCAAGCAGUAAUAAAGU
M-015411-00	D-015411-04	IFNAR2	3455	NM_000874	46488933	GAAGAUUUGAAGGUGGUUA
M-004960-01	D-004960-01	KIF15	56992	NM_020242	9910265	GAAGAGAGCUUGCUUGCUA
M-004960-01	D-004960-02	KIF15	56992	NM_020242	9910265	GGACAUAAAUUGCAAAUAC
M-004960-01	D-004960-03	KIF15	56992	NM_020242	9910265	GGGAAGACAUUUACUAUGA
M-004960-01	D-004960-04	KIF15	56992	NM_020242	9910265	AAUCAGAGCUUCAGUCUUU
M-013366-00	D-013366-01	KMT5B = SUV420H1	51111	NM_016028	50659083	GAGGAGAACAUGCUACUUA
M-013366-00	D-013366-02	KMT5B = SUV420H1	51111	NM_016028	50659083	GAGGCAAGUUGUCUAAUGA
M-013366-00	D-013366-03	KMT5B = SUV420H1	51111	NM_016028	50659083	GAGAGGAGGUCGAACAGAU
M-013366-00	D-013366-04	KMT5B = SUV420H1	51111	NM_016028	50659083	UAGCAAAUAUGGACUCAGA
M-024729-01	D-024729-01	L3MBTL3	84456	NM_001007102	55770871	GGAUUCGGCUGUACUAAAG
M-024729-01	D-024729-02	L3MBTL3	84456	NM_001007102	55770871	UGGCAGACCUAUCUUAAGA
M-024729-01	D-024729-03	L3MBTL3	84456	NM_001007102	55770871	GCUCGGCACAUCAAAGAUA
M-024729-01	D-024729-04	L3MBTL3	84456	NM_001007102	55770871	GUAGAUGAGUGUCUUUCUG
M-012461-01	D-012461-01	LDOC1	23641	NM_012317	22035627	GAAGGUGGCAUUCCUAAUC
M-012461-01	D-012461-03	LDOC1	23641	NM_012317	22035627	CGUCUUACAUGCUCGUGAA
M-012461-01	D-012461-17	LDOC1	23641	NM_012317	22035627	AGGAAUAGCGCUCCAGUUA
M-012461-01	D-012461-18	LDOC1	23641	NM_012317	22035627	CGUUUAAUGGCGAGAGCUC
M-005270-01	D-005270-01	LMNB1	4001	NM_005573	27436949	GAAGGAAUCUGAUCUUAAU
M-005270-01	D-005270-02	LMNB1	4001	NM_005573	27436949	CAACUGACCUCAUCUGGAA
M-005270-01	D-005270-04	LMNB1	4001	NM_005573	27436949	GAAAGAGUCUAGAGCAUGU
M-005270-01	D-005270-05	LMNB1	4001	NM_005573	27436949	GCAUGAAACGCGCUUGGUA
M-003910-00	D-003910-01	MYB	4602	NM_005375	4885496	CCGAAACGUUGGUCUGUUA
M-003910-00	D-003910-02	MYB	4602	NM_005375	4885496	CAACACCAUUUCAUAGAGA
M-003910-00	D-003910-03	MYB	4602	NM_005375	4885496	CAACGACUAUUCCUAUUAC
M-003910-00	D-003910-04	MYB	4602	NM_005375	4885496	GAAAUACGGUCCGAAACGU
M-020124-00	D-020124-01	PICK1	9463	NM_012407	7110696	UGACGGAUCUGAACACGUA
M-020124-00	D-020124-02	PICK1	9463	NM_012407	7110696	AGAAGUACCUGGACGUGAA
M-020124-00	D-020124-03	PICK1	9463	NM_012407	7110696	UUGCAGACUUGGAUUAUGA
M-020124-00	D-020124-04	PICK1	9463	NM_012407	7110696	GACAUUGUGUUGAAGAAAG
M-006006-01	D-006006-01	PREP	5550	NM_002726	41349455	GCAUAAAGGUGGUAUCUUG
M-006006-01	D-006006-02	PREP	5550	NM_002726	41349455	CAUCAGAGGUUUAUACAAA
M-006006-01	D-006006-04	PREP	5550	NM_002726	41349455	GUACGAAGAUUCCAAUGUU
M-006006-01	D-006006-05	PREP	5550	NM_002726	41349455	CAGCGAAGAUGGUGAAUAU
M-014031-00	D-014031-01	PUM2	23369	NM_015317	13491167	GCAACUAUGUUAUACAGAA
M-014031-00	D-014031-02	PUM2	23369	NM_015317	13491167	ACAUAUAGCUGGUGUAUUC
M-014031-00	D-014031-03	PUM2	23369	NM_015317	13491167	GACCUUACCUAUCUUAGAA
M-014031-00	D-014031-04	PUM2	23369	NM_015317	13491167	CGACAGAUGGUAUUUAAUG
M-018667-02	D-018667-01	RABIF	5877	NM_002871	31543539	GAACGAGUUUCCCAUGAGU
M-018667-02	D-018667-03	RABIF	5877	NM_002871	31543539	GGACGUGGGCAACAUCAAG
M-018667-02	D-018667-04	RABIF	5877	NM_002871	31543539	CAGCCGAGCGAGUUAGUGU
M-018667-02	D-018667-18	RABIF	5877	NM_002871	31543539	GGUCACAUGUCCAUCGUUA
M-004768-01	D-004768-01	REL	5966	NM_002908	56550118	GCAGAUAACAGCAUGAUAA
M-004768-01	D-004768-02	REL	5966	NM_002908	56550118	UCAGAAAGAUGACAUAGAA
M-004768-01	D-004768-03	REL	5966	NM_002908	56550118	GAGAAUACCUGUUGGGAAU
M-004768-01	D-004768-04	REL	5966	NM_002908	56550118	GAAAACCCCUCAUGUAAUU
M-021264-01	D-021264-01	REXO4	57109	NM_020385	76781491	GGAAGUGCGUUUAUGACAA
M-021264-01	D-021264-02	REXO4	57109	NM_020385	76781491	GCGGAGCACUGUUCAAUUC
M-021264-01	D-021264-03	REXO4	57109	NM_020385	76781491	GAGGGGACAUCGAGCAUAA
M-021264-01	D-021264-17	REXO4	57109	NM_020385	76781491	GCACGGUGACUGCGGUUAU
M-013601-01	D-013601-02	RPL13A	23521	NM_012423	14591905	GCAAGCGGAUGAACACCAA
M-013601-01	D-013601-04	RPL13A	23521	NM_012423	14591905	CCGAGAAGAACGUGGAGAA
M-013601-01	D-013601-17	RPL13A	23521	NM_012423	14591905	GUUAAUUCCUCAUGCGUUG
M-013601-01	D-013601-18	RPL13A	23521	NM_012423	14591905	ACACAGGGUAUUUCUAGAA
M-013478-01	D-013478-01	RPL37A	6168	NM_000998	78214519	GGACGUACAAUACCACUUC
M-013478-01	D-013478-02	RPL37A	6168	NM_000998	78214519	GGUAAAGUCCGCCAUCAGA
M-013478-01	D-013478-03	RPL37A	6168	NM_000998	78214519	GGAGUUGAAAGACCAGUAG
M-013478-01	D-013478-04	RPL37A	6168	NM_000998	78214519	AAGUCGGGAUCGUCGGUAA
M-013700-01	D-013700-01	RPS7	6201	NM_001011	71164880	GAGAUGAACUCGGACCUCA
M-013700-01	D-013700-02	RPS7	6201	NM_001011	71164880	GGGCAAGGAUGUUAAUUUU
M-013700-01	D-013700-03	RPS7	6201	NM_001011	71164880	CUAAGGAAAUUGAAGUUGG
M-013700-01	D-013700-04	RPS7	6201	NM_001011	71164880	GCCGUACUCUGACAGCUGU
M-027143-00	D-027143-01	SBNO1	55206	NM_018183	33620762	GCGGAAAGGUGAAGAAAUA
M-027143-00	D-027143-02	SBNO1	55206	NM_018183	33620762	GGAAGCAGCUCAAAUUAGA
M-027143-00	D-027143-03	SBNO1	55206	NM_018183	33620762	AGAAAGACCUGCUUGAUAA
M-027143-00	D-027143-04	SBNO1	55206	NM_018183	33620762	GCAACUAGCUCGAGAGGAA
M-010500-00	D-010500-01	SCRIB	23513	NM_015356	18141296	GGACACACCUCACUACAAA
M-010500-00	D-010500-02	SCRIB	23513	NM_015356	18141296	AAACAGGGCUGAAGAGGAA
M-010500-00	D-010500-03	SCRIB	23513	NM_015356	18141296	CCAAUAACCUGCUGAUAGA
M-010500-00	D-010500-04	SCRIB	23513	NM_015356	18141296	GGACUUUGCUGAGGAGUUG
M-020441-02	D-020441-01	SERTAD1	29950	NM_013376	153792059	GCAAGGGUCUGAAGCGGAA
M-020441-02	D-020441-03	SERTAD1	29950	NM_013376	153792059	GAAGGAACCUCUGGCAGUC
M-020441-02	D-020441-04	SERTAD1	29950	NM_013376	153792059	CGAAUUGGACUACCUCAUG
M-020441-02	D-020441-18	SERTAD1	29950	NM_013376	153792059	ACGAUGGGCUUGAGGGCCU
M-006839-00	D-006839-01	SPAG5	10615	NM_006461	5453631	CAAAUUAGCUCUACUCCUA
M-006839-00	D-006839-02	SPAG5	10615	NM_006461	5453631	CUAAAGAGCUGAUAUCCUU
M-006839-00	D-006839-03	SPAG5	10615	NM_006461	5453631	CGACAUGACUUGGAAGAUA
M-006839-00	D-006839-04	SPAG5	10615	NM_006461	5453631	ACAAGUCUCUGCCCAGUUA
M-016970-01	D-016970-01	SPDL1	54908	NM_017785	157388974	GGGAGAAGUUUAUCGAUUA
M-016970-01	D-016970-02	SPDL1	54908	NM_017785	157388974	GGAUAAAUGUCGUAAUGAA
M-016970-01	D-016970-03	SPDL1	54908	NM_017785	157388974	CAGGUUAGCUGCUGAAUCA
M-016970-01	D-016970-04	SPDL1	54908	NM_017785	157388974	CGUAAUGUCUGAACGUGUG
M-012342-01	D-012342-01	TRIOBP	11078	NM_138632	78191793	GCACGGAUGUCACUGAGUA
M-012342-01	D-012342-02	TRIOBP	11078	NM_138632	78191793	CACCAAGGAUGCUGUCUAU
M-012342-01	D-012342-03	TRIOBP	11078	NM_138632	78191793	GGAUGUCGAUCUUGGACGA
M-012342-01	D-012342-04	TRIOBP	11078	NM_138632	78191793	GGAUCGAGGCUCUGAGAAA
M-003182-02	D-003182-06	TYK2	7297	NM_003331	34222294	GCAUCCACAUUGCACAUAA
M-003182-02	D-003182-07	TYK2	7297	NM_003331	34222294	UCAAAUACCUAGCCACACU
M-003182-02	D-003182-08	TYK2	7297	NM_003331	34222294	CAAUCUUGCUGACGUCUUG
M-003182-02	D-003182-21	TYK2	7297	NM_003331	34222294	CACAAGGACCAACGUGUAU
M-012942-01	D-012942-01	UBQLN1	29979	NM_013438	44955932	GAAGAAAUCUCUAAACGUU
M-012942-01	D-012942-02	UBQLN1	29979	NM_013438	44955932	CAUCAACUCCUAAUAGUAA
M-012942-01	D-012942-03	UBQLN1	29979	NM_013438	44955932	CCACAGACUUCCCAGAGUU
M-012942-01	D-012942-05	UBQLN1	29979	NM_013438	44955932	GUACUACUGCGCCAAAUUU
M-021178-00	D-021178-01	UBQLN4	56893	NM_020131	40538798	GGUCAGGGAUGUUCAAUAG
M-021178-00	D-021178-02	UBQLN4	56893	NM_020131	40538798	CAAUAACCCUGAACUCAUG
M-021178-00	D-021178-03	UBQLN4	56893	NM_020131	40538798	CGACUUUGCUGCUCAGAUG
M-021178-00	D-021178-04	UBQLN4	56893	NM_020131	40538798	GAGCCUCGGUCAAGGAGUU
M-003551-02	D-003551-01	VIM	7431	NM_003380	62414288	UGAAGAAACUCCACGAAGA
M-003551-02	D-003551-02	VIM	7431	NM_003380	62414288	GCAGAAGAAUGGUACAAAU
M-003551-02	D-003551-03	VIM	7431	NM_003380	62414288	UGAAGUGGAUGCCCUUAAA
M-003551-02	D-003551-05	VIM	7431	NM_003380	62414288	AACUAGAGAUGGACAGGUU
M-039866-01	D-039866-09	XAGE1A	653219	NM_001097593	148229994	GCAAGCUGGUUUUAUAUUA
M-039866-01	D-039866-10	XAGE1A	653219	NM_001097593	148229994	CAGUCAAACACCGGGGAUA
M-039866-01	D-039866-11	XAGE1A	653219	NM_001097593	148229994	CGACAUGGAAGGUGAUCUG
M-039866-01	D-039866-12	XAGE1A	653219	NM_001097593	148229994	CGUCAAGGUGAAGAUAAUA
D-001206-13	D-001210-01	siGENOME Non-targeting Control	0		0	UAGCGACUAAACACAUCAA
D-001206-13	D-001210-02	siGENOME Non-targeting Control	0		0	UAAGGCUAUGAAGAGAUAC
D-001206-13	D-001210-03	siGENOME Non-targeting Control	0		0	AUGUAUUGGCCUGUAUUAG
D-001206-13	D-001210-04	siGENOME Non-targeting Control	0		0	AUGAACGUGAAUUGCUCAA
D-001206-14	D-001210-02	siGENOME Non-targeting Control	0		0	UAAGGCUAUGAAGAGAUAC
D-001206-14	D-001210-03	siGENOME Non-targeting Control	0		0	AUGUAUUGGCCUGUAUUAG
D-001206-14	D-001210-04	siGENOME Non-targeting Control	0		0	AUGAACGUGAAUUGCUCAA
D-001206-14	D-001210-05	siGENOME Non-targeting Control	0		0	UGGUUUACAUGUCGACUAA
